# Short single-stranded DNA with putative non-canonical structures comprises a novel class of plasma cell-free DNA

**DOI:** 10.1101/2021.05.25.445702

**Authors:** Osamu Hisano, Takashi Ito, Fumihito Miura

## Abstract

Cell-free DNA (cfDNA) in human blood is currently investigated as a minimally invasive, highly informative biomarker. Here, we aimed to investigate the existence of the shorter cfDNA fragments in the blood. Using an improved cfDNA purification protocol and a 3′-end-labeling method, we found DNA fragments of approximately 50 nucleotides in human plasma, present at a molar concentration comparable to that of the nucleosome-sized fragments. These short fragments cannot be recovered by widely used cfDNA isolation methods, and are composed of single-stranded DNA (ssDNA), thus escaping detection in previous studies. We established a library-preparation protocol based on our unique ssDNA ligation technique and applied it to the isolated cfDNA. Deep sequencing of these libraries revealed that the short fragments are derived from hundreds of thousands of genomic sites in open chromatin regions and enriched with transcription factor-binding sites. Remarkably, antisense strands of putative G-quadruplex motifs occupy as much as one-third of peaks called with these short fragments. Hence, we propose a novel class of plasma cfDNA composed of short single-stranded fragments that potentially form non-canonical DNA structures.
