## Supplementary Table S3 for "Short single-stranded DNA with putative non-canonical structures comprises a novel class of plasma cell-free DNA"

### Sheet: Table S3
Supplementary Table S3. The colocalization of C3D peaks with transcription factor binding sites as defined via ENCODE.
Name of transcription factor	Average enrichment among the donors	D1 enrichment	D2 enrichment	D3 enrichment	D4 enrichment	D5 enrichment	Average overlap ratio	D1 overlap ratio	D2 overlap ratio	D3 overlap ratio	D4 overlap ratio	D5 overlap ratio
ZZZ3	16.1206	13.7051	15.6021	16.7533	18.4138	16.1286	0.00199895	0.00169943	0.00193466	0.00207741	0.00228331	0.00199995
ZBTB7A	7.74139	6.33863	6.93531	8.83954	9.24855	7.3449	0.0237351	0.0194342	0.0212636	0.027102	0.0283561	0.0225195
EGR1	7.26144	6.0496	6.66558	7.93941	8.69762	6.95498	0.0311733	0.0259709	0.0286153	0.0340839	0.0373389	0.0298577
RDBP	7.11106	5.37493	6.97231	8.04591	8.53844	6.6237	0.000398219	0.000300996	0.000390449	0.000450571	0.000478153	0.000370927
CTBP2	6.85609	5.78616	6.33212	7.69362	7.95724	6.51134	0.00943399	0.00796175	0.008713	0.0105864	0.0109492	0.00895961
PHF8	6.31524	5.23308	5.79398	7.10165	7.46752	5.97996	0.0221223	0.0183315	0.0202963	0.0248771	0.0261587	0.0209478
ZNF263	6.06346	5.09455	5.72171	6.61872	6.94916	5.93316	0.0323971	0.0272202	0.0305711	0.0353638	0.0371294	0.0317009
HMGN3	6.05316	5.01692	5.50029	6.86169	7.15962	5.72726	0.0145942	0.0120958	0.0132612	0.0165435	0.0172619	0.0138084
SP4	6.00049	5.06944	5.72041	6.61792	6.90889	5.68581	0.00663055	0.00560173	0.00632105	0.0073128	0.00763433	0.00628281
RBBP5	5.9717	5.02634	5.501	6.71091	6.96416	5.6561	0.0300138	0.0252624	0.027648	0.033729	0.0350019	0.0284275
CREB1	5.82491	4.94274	5.34905	6.52454	6.75667	5.55154	0.00972177	0.00824943	0.00892757	0.0108895	0.0112769	0.00926553
MAZ	5.74876	4.90505	5.30407	6.37954	6.65629	5.49885	0.0404655	0.0345267	0.0373354	0.0449056	0.0468536	0.0387064
CEBPD	5.63876	4.71622	5.23827	6.21751	6.65167	5.37014	0.00651277	0.00544723	0.0060502	0.00718122	0.00768268	0.00620251
KDM5B	5.50568	4.59769	5.06268	6.17671	6.46602	5.2253	0.0136871	0.0114299	0.0125858	0.0153553	0.0160745	0.0129901
EZH2	5.50085	4.67353	5.0057	6.19981	6.42639	5.19883	0.0266681	0.0226573	0.0242676	0.0300567	0.0311551	0.0252039
TAF7	5.4817	4.55913	5.08363	6.09904	6.48219	5.18454	0.00870495	0.00723989	0.0080728	0.00968528	0.0102937	0.00823305
UBTF	5.43833	4.57328	4.97146	6.06091	6.36464	5.22134	0.0124864	0.0105002	0.0114145	0.0139159	0.0146132	0.0119882
SIN3A	5.43823	4.63443	5.08815	6.03791	6.23	5.20066	0.0243959	0.02079	0.0228254	0.0270861	0.0279478	0.0233302
SREBP1	5.41684	4.68927	4.78153	6.08654	6.50986	5.01699	0.00194464	0.00168345	0.00171657	0.00218507	0.00233704	0.0018011
ZEB1	5.38929	4.56631	4.98056	6.0279	6.08171	5.28997	0.00298028	0.00252517	0.00275425	0.00333343	0.00336319	0.00292535
CCNT2	5.35558	4.48484	4.89502	5.98438	6.37116	5.04252	0.0159329	0.0133424	0.0145627	0.0178035	0.0189542	0.0150015
TAF1	5.23114	4.45274	4.85905	5.80584	6.05311	4.98496	0.0357182	0.0304033	0.0331776	0.0396423	0.0413307	0.0340373
SAP30	5.23102	4.45258	4.92804	5.83144	5.94081	5.00223	0.00850564	0.00723989	0.008013	0.00948192	0.00965976	0.00813363
E2F6	5.15783	4.32155	4.70879	5.80577	6.02645	4.92661	0.0190685	0.0159768	0.0174084	0.0214639	0.0222798	0.0182137
E2F4	5.15767	4.3395	4.81605	5.67859	6.03743	4.91679	0.0120019	0.010098	0.0112069	0.0132141	0.0140491	0.0114414
NRF1	5.14838	4.32964	4.82292	5.71136	6.06813	4.80983	0.00445335	0.00374514	0.00417183	0.00494033	0.00524893	0.0041605
GRp20	5.02689	4.52019	4.58349	5.25606	6.02371	4.75102	0.000331775	0.000298333	0.00030251	0.0003469	0.000397565	0.000313567
SMARCB1	4.99313	4.26811	4.66086	5.54973	5.74852	4.73842	0.00941704	0.00804965	0.00879038	0.0104668	0.0108417	0.00893666
IRF1	4.98848	4.25453	4.6354	5.45971	5.84944	4.74333	0.0144417	0.0123169	0.0134195	0.0158059	0.0169341	0.0137319
HDAC1	4.8564	4.19732	4.50268	5.39053	5.55631	4.63514	0.00993619	0.00858772	0.00921249	0.011029	0.0113682	0.00948349
FOXP2	4.83368	4.12564	4.48397	5.33874	5.59331	4.62675	0.0152889	0.0130494	0.0141828	0.0168864	0.0176917	0.0146344
E2F1	4.8132	4.08804	4.40695	5.37925	5.60184	4.58995	0.0190555	0.0161845	0.0174471	0.0212964	0.0221777	0.0181716
SP2	4.74762	4.07232	4.50271	5.22231	5.26629	4.67446	0.00288181	0.0024719	0.00273314	0.00316994	0.00319664	0.0028374
THAP1	4.6846	3.99898	4.37639	5.14731	5.53996	4.36034	0.00180357	0.00153961	0.00168491	0.00198171	0.00213288	0.00167873
SIN3AK20	4.68359	4.05008	4.34783	5.16025	5.38642	4.47339	0.0289306	0.0250173	0.0268566	0.0318749	0.0332719	0.0276321
CHD2	4.65185	3.9983	4.35078	5.098	5.33333	4.47885	0.0223289	0.0191918	0.0208838	0.0244704	0.0256	0.0214985
ELF1	4.6261	4.04506	4.30448	5.11498	5.19805	4.46794	0.0245045	0.0214267	0.0228008	0.0270941	0.0275341	0.0236667
ETS1	4.60081	3.9743	4.26829	5.15795	5.27911	4.32438	0.00952827	0.00823078	0.00883963	0.0106821	0.010933	0.00895578
ELK1	4.45167	3.86899	4.27375	4.81243	5.0697	4.23348	0.00552898	0.00480528	0.005308	0.00597704	0.00629657	0.00525799
GTF2B	4.42948	3.80943	4.39454	4.8176	4.94565	4.1802	0.00161676	0.00139044	0.00160401	0.00175842	0.00180516	0.00152577
GABPA	4.37848	3.80158	4.06933	4.89115	4.97641	4.1539	0.0167477	0.014541	0.0155652	0.0187087	0.0190348	0.0158887
SUZ12	4.26768	3.75471	3.84855	4.71567	4.99088	4.02859	0.00462617	0.00407011	0.00417183	0.00511179	0.00541011	0.004367
IRF3	4.19397	3.74155	4.15563	4.28409	4.69782	4.09078	0.000901704	0.000804432	0.00089346	0.000921078	0.00101003	0.000879518
NR2C2	4.14933	3.60166	4.07075	4.50537	4.60107	3.9678	0.00242736	0.00210697	0.00238139	0.00263564	0.00269162	0.00232116
CTCFL	4.12404	3.45676	3.84457	4.63855	4.76506	3.91527	0.00328274	0.00275158	0.00306028	0.00369229	0.00379299	0.00311655
NFYA	4.07292	3.57843	3.82642	4.46972	4.56532	3.92472	0.00417475	0.00366789	0.00392208	0.00458147	0.00467945	0.00402284
MXI1	3.98509	3.47653	3.74882	4.39793	4.48534	3.81681	0.0233367	0.0203585	0.0219531	0.0257543	0.0262662	0.0223512
CHD1	3.97267	3.50276	3.73069	4.36092	4.42459	3.84437	0.0141626	0.0124873	0.0132999	0.0155467	0.0157737	0.0137052
ELK4	3.86893	3.40813	3.78538	4.2206	4.22018	3.71037	0.00416684	0.00367056	0.00407685	0.00454558	0.00454514	0.00399607
TBP	3.84823	3.3489	3.63543	4.23707	4.3513	3.66843	0.0262988	0.0228864	0.0248445	0.0289562	0.0297368	0.0250701
BACH1	3.81778	3.40491	3.56226	4.26094	4.27001	3.59076	0.00600918	0.00535933	0.00560699	0.00670673	0.006721	0.00565186
ZKSCAN1	3.80565	3.26467	3.72606	4.20082	4.1809	3.65582	0.00199036	0.00170742	0.00194873	0.00219703	0.00218661	0.00191199
TCF3	3.78492	3.29007	3.6056	4.1475	4.23108	3.65037	0.0065025	0.00565234	0.00619442	0.0071254	0.007269	0.00627134
KDM5A	3.76966	3.37486	3.62001	3.968	4.17282	3.71261	0.00077655	0.000695221	0.000745723	0.000817407	0.0008596	0.000764798
YY1	3.7413	3.28623	3.49307	4.14812	4.20375	3.57533	0.0333125	0.0292606	0.0311023	0.0369348	0.0374302	0.0318347
REST	3.73708	3.33024	3.53814	4.09532	4.1246	3.59712	0.0274638	0.0244739	0.0260018	0.0300965	0.0303117	0.0264352
HDAC2	3.68049	3.30302	3.46064	4.07553	4.04966	3.51357	0.0136472	0.0122476	0.0128321	0.0151121	0.0150161	0.0130283
SP1	3.65232	3.26655	3.43133	3.99204	4.03659	3.53507	0.0217532	0.0194555	0.020437	0.0237766	0.0240419	0.0210549
PBX3	3.62739	3.23379	3.47155	3.91149	3.97348	3.54663	0.00305063	0.00271962	0.00291957	0.00328957	0.0033417	0.00298271
MAX	3.58524	3.16711	3.37228	3.96528	3.97945	3.4421	0.043403	0.0383411	0.0408248	0.0480037	0.0481752	0.04167
BCLAF1	3.51409	3.14142	3.34261	3.83411	3.84618	3.40615	0.0046632	0.00416866	0.00443564	0.00508786	0.00510388	0.00451996
SIX5	3.49485	3.15984	3.29916	3.7998	3.84111	3.37432	0.00371502	0.0033589	0.00350701	0.00403919	0.0040831	0.0035869
SMARCC1	3.48158	3.198	3.37978	3.79804	3.61887	3.41322	0.00586647	0.00538863	0.00569493	0.0063997	0.00609779	0.00575128
SRF	3.47181	3.09042	3.30656	3.72192	3.81617	3.42397	0.00474596	0.0042246	0.00452006	0.00508786	0.0052167	0.00468056
TFAP2C	3.3995	3.07261	3.16194	3.81715	3.63442	3.31139	0.0136184	0.0123089	0.0126667	0.0152915	0.0145595	0.0132654
ZNF143	3.39	3.03067	3.2151	3.67602	3.753	3.27522	0.01715	0.0153322	0.0162652	0.018597	0.0189864	0.0165693
BRCA1	3.38448	2.93858	3.28285	3.6397	3.81907	3.24223	0.00380416	0.00330297	0.00368992	0.00409102	0.00429263	0.00364426
GTF2F1	3.38081	3.01207	3.21037	3.76502	3.61471	3.30189	0.0082458	0.00734644	0.00783009	0.00918287	0.00881628	0.00805332
POLR2A	3.35773	2.99002	3.14349	3.6858	3.73057	3.23878	0.103626	0.092278	0.0970143	0.113751	0.115133	0.0999553
MYC	3.33368	2.97484	3.14995	3.67605	3.66657	3.201	0.0457748	0.0408476	0.0432519	0.0504759	0.0503457	0.0439529
PML	3.28321	2.94538	3.15004	3.54789	3.64061	3.13211	0.0154606	0.0138698	0.0148335	0.016707	0.0171437	0.0147491
ZBTB33	3.24822	2.8976	3.04456	3.48401	3.62688	3.18806	0.00591826	0.00527942	0.00554719	0.00634786	0.00660818	0.00580864
TFAP2A	3.24169	2.95321	3.01442	3.64314	3.50381	3.09389	0.0102891	0.0093735	0.00956776	0.0115633	0.0111211	0.00982
PAX5	3.23845	2.89583	3.06657	3.52366	3.58926	3.11693	0.0122251	0.0109318	0.0115763	0.0133018	0.0135495	0.0117664
HSF1	3.22382	2.92816	3.09346	3.47833	3.58167	3.0375	0.000454559	0.000412871	0.000436177	0.000490444	0.000505015	0.000428287
BHLHE40	3.18151	2.86977	3.00054	3.50612	3.46202	3.06908	0.0147622	0.0133158	0.0139225	0.0162684	0.0160638	0.0142405
SMARCC2	3.15526	2.93062	3.04505	3.33271	3.4022	3.06571	0.00147982	0.00137446	0.00142813	0.00156304	0.00159563	0.00143782
POU2F2	3.14846	2.83917	3.03728	3.4074	3.38902	3.06941	0.00989245	0.00892068	0.00954314	0.010706	0.0106483	0.0096441
RCOR1	3.14186	2.86839	3.05414	3.34948	3.39657	3.04072	0.0200325	0.0182888	0.0194732	0.0213563	0.0216566	0.0193876
ATF3	3.08499	2.77471	2.89879	3.35761	3.39608	2.99777	0.00806726	0.00725587	0.00758034	0.00878015	0.00888075	0.00783918
TBL1XR1	3.07713	2.83154	2.9587	3.27246	3.33953	2.98339	0.0104007	0.00957061	0.0100004	0.0110609	0.0112876	0.0100839
RELA	3.02287	2.7766	2.91867	3.27384	3.25001	2.89523	0.0173996	0.0159821	0.0167999	0.0188442	0.0187071	0.0166649
FOSL1	3.01222	2.77336	2.91061	3.30716	3.07075	2.99921	0.00307246	0.00282883	0.00296882	0.0033733	0.00313217	0.00305919
ESRRA	3.00319	2.76883	2.80016	3.48893	3.03971	2.91831	0.000456485	0.000420862	0.000425625	0.000530318	0.000462035	0.000443583
NR3C1	2.99892	2.68141	2.82133	3.31804	3.27356	2.90027	0.0121666	0.0108785	0.0114461	0.0134613	0.0132808	0.0117664
TCF12	2.93878	2.65033	2.83727	3.16935	3.19045	2.84651	0.0170038	0.0153348	0.0164165	0.0183378	0.0184599	0.0164699
HDAC6	2.93861	2.68466	2.99131	3.32803	2.91892	2.77013	0.000373203	0.000340951	0.000379896	0.000422659	0.000370703	0.000351807
RXRA	2.91236	2.68762	2.79227	3.19705	3.07652	2.80833	0.00583345	0.0053833	0.00559292	0.00640369	0.00616226	0.00562509
SMARCA4	2.86537	2.59054	2.80922	3.10685	3.05507	2.76517	0.00250433	0.00226413	0.00245526	0.00271539	0.00267013	0.00241676
USF1	2.86025	2.62706	2.71465	3.14232	3.02053	2.79668	0.0166409	0.0152842	0.0157938	0.018282	0.0175735	0.0162711
HDAC8	2.84053	2.60752	2.83948	3.17067	2.9128	2.67219	0.000943056	0.000865697	0.000942706	0.00105266	0.00096705	0.000887166
PPARGC1A	2.82876	2.44512	2.90424	3.0263	3.00309	2.76504	0.000551608	0.000476799	0.000566327	0.000590128	0.000585603	0.000539183
SPI1	2.79337	2.78216	2.82617	2.83705	2.78091	2.74058	0.0178357	0.0177641	0.0180451	0.0181145	0.0177561	0.0174986
NFYB	2.78316	2.52859	2.63134	2.99745	3.04332	2.71511	0.00680483	0.00618241	0.00643362	0.00732875	0.00744092	0.00663845
USF2	2.76887	2.54764	2.59533	3.07302	2.93413	2.69421	0.00699139	0.0064328	0.00655321	0.00775939	0.00740868	0.00680288
STAT1	2.73529	2.51118	2.64376	2.9753	2.89473	2.65149	0.00859976	0.00789516	0.00831199	0.00935433	0.00910102	0.0083363
EBF1	2.67532	2.47841	2.53291	2.9644	2.78499	2.61588	0.0141926	0.0131479	0.0134371	0.0157261	0.0147744	0.0138773
STAT2	2.67471	2.60912	2.63981	2.81416	2.71126	2.59917	0.00143632	0.0014011	0.00141758	0.00151121	0.00145595	0.00139576
RFX5	2.66869	2.45545	2.55343	2.88173	2.89539	2.55746	0.00836368	0.00769538	0.00800245	0.00903135	0.00907416	0.00801508
HNF4G	2.66083	2.46368	2.5537	2.92004	2.78448	2.58226	0.00545737	0.00505301	0.00523765	0.005989	0.00571097	0.00529623
NR2F2	2.58936	2.5233	2.53694	2.71354	2.65024	2.52281	0.00560079	0.00545789	0.00548739	0.00586938	0.00573246	0.00545683
MYBL2	2.58825	2.40299	2.48151	2.82771	2.72025	2.50879	0.00838335	0.00778328	0.00803762	0.00915895	0.0088109	0.00812598
ATF1	2.55181	2.45306	2.51289	2.62834	2.64414	2.52065	0.00374351	0.00359864	0.0036864	0.00385577	0.00387895	0.0036978
MTA3	2.54089	2.4212	2.47767	2.61092	2.72862	2.46603	0.00563823	0.00537265	0.00549795	0.00579362	0.00605481	0.00547213
BCL3	2.5283	2.35999	2.40738	2.73135	2.74074	2.40204	0.00822708	0.0076794	0.00783361	0.00888781	0.00891835	0.00781623
CTCF	2.50994	2.34062	2.38616	2.75527	2.64584	2.42181	0.0533914	0.0497896	0.0507584	0.0586101	0.0562823	0.0515168
HNF4A	2.50962	2.38793	2.39298	2.72992	2.57058	2.46671	0.00576963	0.00548985	0.00550146	0.00627609	0.00590975	0.00567098
NANOG	2.50032	2.27964	2.37972	2.82284	2.65149	2.3679	0.00135267	0.00123329	0.00128743	0.00152716	0.00143446	0.00128104
CBX3	2.44848	2.25572	2.3737	2.6278	2.63306	2.35213	0.0079135	0.0072905	0.0076718	0.00849306	0.00851004	0.00760209
POU5F1	2.44483	2.37222	2.44839	2.55724	2.49846	2.34786	0.00080435	0.000780459	0.000805521	0.000841331	0.000821993	0.000772446
RAD21	2.44213	2.30543	2.329	2.64284	2.5627	2.37067	0.0280356	0.0264664	0.026737	0.0303398	0.0294198	0.0272153
STAT5A	2.42925	2.31379	2.43285	2.51824	2.54747	2.3339	0.00606584	0.00577753	0.00607483	0.00628805	0.00636104	0.00582776
TCF7L2	2.41633	2.20728	2.33323	2.59656	2.60573	2.33887	0.0201522	0.0184087	0.0194591	0.0216553	0.0217318	0.0195062
WRNIP1	2.38661	2.31114	2.39955	2.49872	2.33454	2.38909	0.00503097	0.00487188	0.00505825	0.00526729	0.00492121	0.00503619
ATF2	2.35249	2.233	2.31968	2.4792	2.47658	2.25397	0.0105485	0.0100128	0.0104014	0.0111167	0.011105	0.0101068
TEAD4	2.34575	2.26167	2.31253	2.48374	2.40537	2.26545	0.016242	0.0156598	0.0160119	0.0171974	0.0166548	0.015686
NFE2	2.33682	2.16424	2.23319	2.70196	2.42116	2.16357	0.000710394	0.00065793	0.000678889	0.000821395	0.000736033	0.000657726
SMC3	2.32172	2.17185	2.24591	2.52805	2.4098	2.25302	0.0140325	0.0131266	0.0135743	0.0152795	0.0145649	0.0136172
RUNX3	2.31712	2.20175	2.27924	2.44599	2.40767	2.25096	0.017383	0.0165175	0.0170989	0.0183498	0.0180624	0.0168867
FOXM1	2.30212	2.20664	2.26143	2.41747	2.40588	2.21917	0.00842575	0.00807629	0.00827682	0.00884793	0.00880553	0.00812215
JUND	2.29935	2.16445	2.24021	2.44103	2.43126	2.21981	0.0274934	0.0258803	0.0267862	0.0291874	0.0290706	0.0265423
MEF2C	2.2552	2.13095	2.25052	2.31917	2.39022	2.18514	0.00221009	0.00208833	0.00220551	0.00227279	0.00234241	0.00214143
MEF2A	2.24158	2.1656	2.28616	2.24825	2.36637	2.14151	0.00468714	0.00452826	0.00478036	0.00470109	0.00494807	0.00447789
IRF4	2.21711	2.19023	2.18737	2.25765	2.28906	2.16121	0.0043034	0.00425124	0.00424569	0.0043821	0.00444306	0.00419492
JUNB	2.13673	2.07819	2.09439	2.28984	2.11526	2.10597	0.00353842	0.00344148	0.00346831	0.00379197	0.00350287	0.00348748
BCL11A	2.13027	2.11061	2.12673	2.20639	2.16361	2.04399	0.00407307	0.00403548	0.0040663	0.00421862	0.00413683	0.00390812
GATA1	2.11262	2.06767	2.09318	2.18465	2.13912	2.0785	0.00873359	0.00854776	0.0086532	0.00903135	0.00884314	0.0085925
TRIM28	2.09416	2.023	2.09586	2.18308	2.16552	2.00334	0.00381346	0.00368387	0.00381655	0.00397539	0.00394342	0.00364809
EP300	2.08906	1.97975	2.02472	2.20534	2.20172	2.03379	0.0373859	0.0354297	0.0362344	0.0394668	0.0394019	0.0363967
FOSL2	2.08033	1.98493	2.02321	2.24986	2.12873	2.0149	0.0104744	0.00999414	0.0101869	0.0113281	0.0107181	0.010145
ESR1	2.02452	1.9164	1.89924	2.25496	2.10866	1.94332	0.00593183	0.00561504	0.00556478	0.00660704	0.00617838	0.00569392
NFATC1	2.02127	2.02023	2.02161	2.03532	2.08339	1.94579	0.00377371	0.00377178	0.00377434	0.00379995	0.00388969	0.00363279
NFIC	1.96829	1.90913	1.98529	2.04606	2.00244	1.89854	0.0137092	0.0132971	0.0138275	0.0142508	0.013947	0.0132234
TAL1	1.96036	1.96929	1.97372	2.03818	1.91077	1.90982	0.00518122	0.00520484	0.00521654	0.00538691	0.00505015	0.00504767
PRDM1	1.95069	1.80941	1.95855	2.06916	2.03413	1.88219	0.000875859	0.000812423	0.00087939	0.000929053	0.000913325	0.000845102
IKZF1	1.91399	1.96958	2.0076	1.89966	1.83198	1.86113	0.00316574	0.00325768	0.00332058	0.00314203	0.00303009	0.00307831
MBD4	1.88918	1.83945	1.86497	2.0501	1.88038	1.81098	0.00200253	0.00194982	0.00197687	0.00217311	0.0019932	0.00191964
GATA2	1.75296	1.76202	1.72321	1.80507	1.73821	1.73632	0.0193264	0.0194262	0.0189983	0.0199009	0.0191637	0.0191429
BATF	1.66073	1.72982	1.68179	1.63015	1.58496	1.67691	0.00436273	0.00454424	0.00441805	0.00428242	0.00416369	0.00440524
FOXA2	1.59433	1.56806	1.60859	1.67533	1.54198	1.57771	0.00631037	0.00620638	0.00636678	0.00663097	0.00610316	0.00624457
ARID3A	1.58987	1.58248	1.54949	1.6387	1.6071	1.57156	0.00533083	0.00530606	0.00519544	0.00549457	0.00538862	0.00526946
JUN	1.55385	1.54707	1.56324	1.61446	1.51701	1.52745	0.0105382	0.0104922	0.0106019	0.0109493	0.0102883	0.0103592
FOXA1	1.53586	1.50132	1.53888	1.57971	1.53253	1.52688	0.013832	0.0135209	0.0138592	0.0142269	0.013802	0.0137511
ZNF217	1.53149	1.53266	1.48253	1.61373	1.51893	1.50957	0.00292514	0.00292739	0.00283164	0.00308222	0.00290115	0.00288329
SIRT6	1.52794	1.64497	1.60992	1.38745	1.49891	1.49843	0.000487411	0.000524746	0.000513564	0.000442596	0.000478153	0.000477999
KAP1	1.51234	1.49393	1.51397	1.5517	1.53791	1.46416	0.0103761	0.0102499	0.0103874	0.0106462	0.0105516	0.0100456
CEBPB	1.47367	1.46366	1.48005	1.50004	1.44787	1.47675	0.0228847	0.0227292	0.0229837	0.0232941	0.0224839	0.0229325
STAT3	1.46583	1.45326	1.47349	1.51119	1.43059	1.4606	0.0123804	0.0122743	0.0124451	0.0127635	0.0120828	0.0123362
FOS	1.38247	1.40739	1.38928	1.41995	1.33882	1.35692	0.020715	0.0210884	0.0208169	0.0212765	0.0200609	0.0203322
BRF1	1.36773	1.28592	1.45554	1.37495	1.66733	1.05489	3.9664e-05	3.72916e-05	4.22107e-05	3.98735e-05	4.83525e-05	3.05919e-05
ZNF274	1.35042	1.25184	1.36103	1.51463	1.30041	1.32421	0.00076434	0.00070854	0.000770346	0.000857281	0.000736033	0.000749502
GATA3	1.34089	1.35175	1.33676	1.37296	1.31197	1.331	0.0104053	0.0104896	0.0103733	0.0106542	0.0101809	0.0103286
GTF3C2	1.31363	1.2561	1.25865	1.31337	1.48953	1.2505	0.000554352	0.000530073	0.000531152	0.000554242	0.000628583	0.000527711
MAFK	1.12779	1.16573	1.13373	1.14434	1.08615	1.10899	0.0100915	0.010431	0.0101446	0.0102395	0.00971886	0.00992325
BRF2	1.06933	1.17202	1.29446	0.925066	0.94556	1.00953	0.000133666	0.000146503	0.000161808	0.000115633	0.000118195	0.000126192
MAFF	1.06516	1.13953	1.07487	1.04482	1.02793	1.03867	0.00533327	0.00570561	0.00538187	0.00523141	0.00514686	0.00520063
SETDB1	1.00825	1.02899	1.00695	0.99492	1.03047	0.979906	0.00524087	0.00534868	0.00523413	0.0051716	0.00535638	0.00509355
RPC155	0.854948	0.812835	0.841313	0.879684	0.897263	0.843643	0.00041465	0.000394225	0.000408037	0.000426647	0.000435173	0.000409167
POLR3G	0.741089	0.694874	0.815666	0.75124	0.778624	0.665042	5.11351e-05	4.79463e-05	5.6281e-05	5.18356e-05	5.3725e-05	4.58879e-05
FAM48A	0.736124	0.80897	0.825107	0.571028	0.729599	0.745914	0.00029813	0.000327633	0.000334168	0.000231266	0.000295488	0.000302095
BDP1	0.679236	0.693287	0.770972	0.819319	0.588767	0.523834	4.95842e-05	5.061e-05	5.6281e-05	5.98103e-05	4.298e-05	3.82399e-05
