## Supplementary Table S4 for "Short single-stranded DNA with putative non-canonical structures comprises a novel class of plasma cell-free DNA"

### Sheet: Table S4
Supplementary Table S4. The colocalization of C3D peaks with transcription factor binding sites as defined using ChIP-Atlas.
Name of transcription factor	Average enrichment among the donors	D1 enrichment	D2 enrichment	D3 enrichment	D4 enrichment	D5 enrichment	Average overlap ratio	D1 overlap ratio	D2 overlap ratio	D3 overlap ratio	D4 overlap ratio	D5 overlap ratio
PIAS4	82.437	59.2217	78.6841	82.9989	109.38	81.9002	0.00849101	0.00609983	0.00810446	0.00854888	0.0112661	0.00843572
BANP	70.5982	56.006	68.2026	71.4127	84.7831	72.5868	0.0273921	0.0217303	0.0264626	0.0277081	0.0328958	0.0281637
RB1	62.6251	49.5279	60.7407	63.6196	75.0831	64.1543	0.0280561	0.0221885	0.0272118	0.0285016	0.0336372	0.0287411
MLLT3	61.3211	45.1101	58.3308	62.3346	78.8482	61.9816	0.00852363	0.00627031	0.00810798	0.00866452	0.0109599	0.00861545
VEZF1	60.4261	44.796	57.9214	60.9796	77.7463	60.6874	0.0125686	0.00931756	0.0120476	0.0126838	0.0161712	0.012623
EBNA2	55.0061	41.6644	52.3139	56.1441	68.5889	56.3189	0.0198022	0.0149992	0.018833	0.0202119	0.024692	0.0202748
CBFA2T3	54.5618	41.9615	53.1847	55.0631	66.2739	56.3258	0.0300635	0.0231208	0.0293048	0.0303398	0.0365169	0.0310355
RBL2	54.5183	42.8774	52.7634	55.436	65.7009	55.8138	0.0202263	0.0159075	0.0195752	0.0205668	0.024375	0.0207069
FOXN3	54.0932	39.9309	51.88	54.6031	69.6953	54.3565	0.0118464	0.00874487	0.0113617	0.0119581	0.0152633	0.0119041
ZNF644	48.4002	35.2069	46.7988	48.715	63.1269	48.1532	0.00890563	0.00647808	0.00861099	0.00896357	0.0116154	0.00886018
ERCC8	42.2133	31.1895	40.8313	42.636	54.0586	42.3513	0.0129173	0.00954398	0.0124944	0.0130466	0.0165419	0.0129595
TAL1	35.7402	26.6454	34.143	36.3235	45.545	36.0442	0.0110795	0.00826008	0.0105843	0.0112603	0.0141189	0.0111737
MAF	25.8414	20.2542	25.0319	26.0761	31.3346	26.5103	0.0322243	0.025257	0.0312148	0.0325169	0.0390742	0.0330584
DNMT3A	19.4495	14.5169	17.7295	20.6823	25.3481	18.9705	0.0965277	0.0720473	0.0879918	0.102646	0.125803	0.0941504
HNRNPK	18.0515	13.6621	16.6685	19.0564	23.0109	17.8598	0.0489738	0.0370652	0.0452217	0.0517	0.0624285	0.0484538
NFKB2	17.6687	13.4935	16.963	18.065	22.184	17.638	0.0153188	0.0116989	0.0147069	0.0156623	0.0192336	0.0152921
8-Hydroxydeoxyguanosine	15.6884	12.1244	14.8342	15.9877	19.81	15.6857	0.0294001	0.0227212	0.0277993	0.029961	0.037124	0.029395
CEBPB	15.3629	12.1913	14.8897	15.5128	18.396	15.8249	0.0319856	0.0253822	0.0310003	0.0322976	0.0383006	0.0329475
CUL4A	14.5257	12.8877	14.3389	14.7426	16.0203	14.6391	0.0650317	0.057698	0.0641955	0.0660026	0.0717229	0.0655394
PCBP1	13.7414	10.4078	12.6764	14.8305	17.3921	13.4002	0.0161599	0.0122396	0.0149074	0.0174407	0.0204531	0.0157587
BrdU	13.4906	10.987	13.2467	13.694	15.9529	13.5722	0.0123304	0.0100421	0.0121074	0.0125163	0.014581	0.012405
RELB	12.8543	10.0162	12.2812	13.2075	15.868	12.8984	0.0171605	0.0133717	0.0163953	0.0176321	0.0211838	0.0172194
DTL	12.7078	11.4637	12.8004	12.5012	13.8884	12.8854	0.0603368	0.0544297	0.0607764	0.0593557	0.0659421	0.06118
NME2	12.4717	10.697	12.3187	12.2848	14.0147	13.0431	0.0243447	0.0208806	0.024046	0.0239799	0.0273568	0.0254601
SKP2	12.0368	10.9101	12.0777	11.9626	13.0654	12.1682	0.0873991	0.0792179	0.0876963	0.0868605	0.0948676	0.0883533
SIRT1	12.0079	9.54595	11.4243	12.4385	14.6494	11.9813	0.0122601	0.00974642	0.0116642	0.0126997	0.014957	0.0122329
TP63	11.9829	9.03466	11.3697	12.334	15.1653	12.0106	0.0128456	0.00968515	0.0121883	0.0132221	0.0162572	0.0128754
FGFR1	10.715	8.41008	9.66293	11.922	13.4703	10.1099	0.0309236	0.0242715	0.0278872	0.0344069	0.0388754	0.029177
CREBBP	10.7133	8.45197	9.91685	11.6643	13.0923	10.441	0.0596837	0.0470859	0.0552468	0.0649819	0.0729371	0.0581667
CHD8	9.97227	8.26016	9.57729	10.4259	11.6593	9.93864	0.0919942	0.0762	0.0883505	0.0961789	0.107557	0.091684
SFPQ	9.38476	8.19455	9.43587	9.28754	10.4055	9.60029	0.244332	0.213345	0.245663	0.241801	0.270908	0.249944
GTF3C1	8.19795	6.43849	7.20781	9.39122	10.3054	7.64684	0.0275533	0.0216398	0.0242254	0.0315639	0.0346365	0.025701
NCAPH2	8.11092	6.41449	7.16951	9.30221	10.1178	7.55058	0.0267498	0.021155	0.023645	0.0306787	0.0333686	0.0249018
CXXC1	8.06568	6.44401	7.42224	8.96107	9.84735	7.65372	0.0322466	0.0257631	0.0296741	0.0358264	0.0393697	0.0305996
PCGF1	7.93851	6.37877	7.11979	9.01875	9.75251	7.42273	0.0405658	0.0325955	0.0363821	0.0460858	0.0498353	0.0379302
EHMT2	7.90085	6.2913	7.05645	9.052	9.76374	7.34078	0.0208504	0.0166027	0.018622	0.0238882	0.0257665	0.0193723
ARNTL	7.44285	5.82811	6.62261	8.46498	9.3341	6.96444	0.0209442	0.0164003	0.018636	0.0238204	0.0262662	0.0195979
O-GlcNAc	7.40563	5.89367	6.82295	8.21044	9.11192	6.98914	0.0248014	0.0197379	0.0228501	0.0274968	0.0305158	0.0234066
CRTC2	7.21935	5.77184	6.50611	8.16938	8.86674	6.78271	0.0368187	0.0294364	0.0331811	0.0416638	0.0452204	0.0345918
SMAD3	7.207	5.82815	6.67487	8.02575	8.71705	6.78919	0.0197039	0.0159342	0.0182491	0.0219424	0.0238324	0.0185616
ZNF366	7.1714	6.0662	6.99369	7.39327	8.26463	7.13921	0.0432292	0.036567	0.042158	0.0445666	0.0498192	0.0430352
NELFE	7.04777	5.66799	6.47199	7.83707	8.64334	6.61844	0.0214393	0.017242	0.0196878	0.0238404	0.026293	0.0201333
MEN1	7.00841	5.68927	6.59365	7.70613	8.40671	6.6463	0.0121736	0.00988227	0.0114532	0.0133855	0.0146025	0.0115446
RARA	6.98923	5.63652	6.40498	7.83218	8.50834	6.56414	0.0166204	0.0134037	0.015231	0.0186249	0.0202328	0.0156095
CHD1	6.9398	5.65439	6.40764	7.83663	8.30398	6.49637	0.0132273	0.0107773	0.012213	0.0149366	0.0158274	0.0123821
RYBP	6.85489	5.51143	6.21854	7.84313	8.36117	6.34016	0.0176582	0.0141974	0.016019	0.0202039	0.0215384	0.0163323
TRIM24	6.79081	5.30854	6.08676	7.62442	8.5696	6.36473	0.0201755	0.0157717	0.0180838	0.0226521	0.0254603	0.0189096
AGO2	6.7877	5.46804	6.3226	7.55628	8.02068	6.5709	0.0296894	0.0239172	0.0276551	0.0330512	0.0350824	0.0287411
HSF1	6.78011	5.40207	6.36156	7.3552	8.21702	6.56467	0.0336022	0.0267727	0.0315279	0.0364524	0.0407236	0.0325345
RBPJ	6.76537	5.40997	6.32344	7.38354	8.18438	6.52551	0.0407952	0.0326221	0.0381303	0.0445228	0.0493518	0.0393489
NELFA	6.69113	5.4319	6.16644	7.38928	8.15508	6.31295	0.019779	0.0160567	0.018228	0.0218427	0.0241064	0.0186611
NELFCD	6.63976	5.41713	6.09868	7.40812	8.03688	6.23801	0.0236442	0.0192904	0.0217174	0.0263803	0.0286193	0.0222136
TBP	6.60427	5.40347	6.12139	7.31774	7.95386	6.22491	0.027738	0.0226946	0.0257098	0.0307345	0.0334062	0.0261446
OLIG2	6.55751	5.34682	5.95881	7.38547	7.94293	6.15349	0.0188594	0.0153774	0.0171376	0.0212406	0.0228439	0.0176974
TCF12	6.53349	5.29488	5.84092	7.36923	8.06087	6.10153	0.0166081	0.0134596	0.0148476	0.0187326	0.0204907	0.0155101
ARID2	6.52498	5.34718	5.98323	7.31859	7.88977	6.08615	0.0210561	0.0172553	0.0193079	0.0236171	0.0254603	0.01964
MAZ	6.33166	5.2785	5.85883	7.04271	7.44751	6.03073	0.0531479	0.0443077	0.049179	0.0591165	0.0625144	0.050622
KDM4C	6.3192	5.15118	5.81801	7.16701	7.47797	5.9818	0.0152861	0.0124607	0.0140738	0.017337	0.0180892	0.01447
CDK7	6.22	5.17312	5.96701	6.67275	7.42739	5.85973	0.0127821	0.0106308	0.0122622	0.0137125	0.0152633	0.0120417
RAG2	6.19894	5.12009	5.7177	6.90513	7.35292	5.89888	0.0293954	0.0242795	0.0271133	0.0327441	0.0348675	0.0279725
EGR1	6.18844	5.17441	5.77535	6.72213	7.31658	5.95372	0.0382569	0.0319882	0.0357032	0.0415562	0.0452311	0.0368059
CTCFL	6.17965	5.03166	5.71705	6.78324	7.41232	5.954	0.0348471	0.0283736	0.0322384	0.0382507	0.0417981	0.0335746
KDM2B	6.1108	5.03593	5.58217	6.85552	7.29944	5.78092	0.0678604	0.055924	0.06199	0.0761305	0.0810603	0.0641971
FOXO1	6.08743	5.00548	5.57066	6.80189	7.30713	5.75201	0.0225174	0.0185153	0.0206059	0.0251602	0.0270291	0.0212767
NONO	6.07041	4.9663	5.60326	6.795	7.20186	5.78565	0.0149575	0.012237	0.0138064	0.0167429	0.0177454	0.0142558
KDM4A	6.06632	5.04408	5.62745	6.85398	7.05559	5.75051	0.0199643	0.0166001	0.01852	0.0225565	0.02322	0.0189249
BCOR	6.06127	4.98877	5.55511	6.80074	7.2715	5.69022	0.0536907	0.0441905	0.0492071	0.0602409	0.0644109	0.050404
JARID2	6.05409	5.07347	5.48339	6.96786	7.10823	5.63751	0.0181017	0.0151697	0.0163953	0.0208339	0.0212536	0.0168561
INTS3	6.04468	4.89054	5.49298	6.94444	7.22077	5.67467	0.0165866	0.0134196	0.0150727	0.0190556	0.0198138	0.0155713
PTEN	6.03261	4.78423	5.29538	6.99983	7.51465	5.56895	0.0312127	0.0247536	0.0273983	0.0362171	0.0388808	0.0288138
BRPF3	5.95502	4.91063	5.51146	6.613	7.05984	5.68018	0.0204019	0.0168238	0.0188823	0.0226561	0.024187	0.0194603
WDR5	5.94752	4.72221	5.2224	6.9103	7.40372	5.47898	0.0314148	0.0249427	0.0275847	0.0365002	0.0391064	0.02894
ZNF281	5.91844	4.98876	5.60937	6.43019	6.89218	5.67172	0.0177849	0.0149912	0.0168561	0.0193227	0.020711	0.0170435
CNOT3	5.89903	4.71497	5.28655	6.74389	7.22127	5.52847	0.0477762	0.0381866	0.0428157	0.0546187	0.0584851	0.0447751
INTS13	5.8731	4.85743	5.47005	6.46728	7.0059	5.56486	0.0295946	0.0244766	0.0275636	0.0325886	0.0353027	0.0280413
HCFC1	5.84862	4.84554	5.64529	6.28052	6.88874	5.58302	0.0131594	0.0109025	0.0127019	0.0141312	0.0154997	0.0125618
EZH2	5.83663	4.85909	5.35857	6.59508	6.87579	5.4946	0.033333	0.0277503	0.0306028	0.0376645	0.0392676	0.0313797
CPSF3L	5.82633	4.78376	5.4917	6.48166	6.93372	5.44079	0.0131325	0.0107826	0.0123783	0.0146097	0.0156286	0.0122635
KLF5	5.82541	4.79223	5.30692	6.47656	7.03822	5.51314	0.0180937	0.0148847	0.0164833	0.0201162	0.0218607	0.0171238
ZBTB7A	5.78849	4.84046	5.36832	6.4468	6.76486	5.52198	0.047373	0.0396143	0.0439343	0.0527606	0.0553636	0.0451919
TAF1	5.78097	4.77932	5.43274	6.39164	6.80014	5.50099	0.0275636	0.0227878	0.0259033	0.0304753	0.0324231	0.0262287
LEO1	5.76994	4.83135	5.3176	6.4181	6.74325	5.53941	0.0199236	0.0166826	0.0183617	0.0221617	0.0232844	0.0191276
CHD2	5.76828	4.77737	5.4054	6.28452	6.87395	5.50016	0.0147783	0.0122396	0.0138486	0.0161009	0.0176111	0.0140914
RORC	5.73292	4.47938	5.07013	6.63724	7.23393	5.24394	0.0228342	0.0178414	0.0201943	0.0264361	0.0288127	0.0208866
ATRX	5.718	4.72238	5.31448	6.29682	6.91455	5.34178	0.0155587	0.0128496	0.0144607	0.0171337	0.0188145	0.014535
KLF11	5.68873	4.81242	5.32951	6.22404	6.60365	5.47403	0.0233352	0.0197406	0.0218616	0.025531	0.0270882	0.0224545
HNRNPLL	5.67915	4.65468	5.24692	6.39363	6.68876	5.41178	0.0173157	0.0141921	0.0159979	0.0194942	0.020394	0.0165005
ZNF263	5.65936	4.75479	5.40935	6.0932	6.47384	5.56563	0.0403343	0.0338874	0.0385525	0.0434263	0.0461391	0.0396662
MED26	5.64471	4.63436	5.21052	6.27103	6.75802	5.3496	0.0346924	0.0284828	0.0320239	0.0385417	0.0415348	0.0328787
HMGB1	5.6437	4.52058	5.04481	6.42076	6.96988	5.26247	0.0162482	0.0130148	0.014524	0.0184854	0.0200663	0.0151506
ERG	5.62117	4.68331	5.29695	6.07664	6.54679	5.50214	0.125656	0.104691	0.118408	0.135837	0.146347	0.122995
NR5A1	5.61654	4.81683	5.3764	6.17087	6.33684	5.38174	0.0184616	0.0158329	0.0176722	0.0202837	0.0208292	0.0176898
RBP1	5.54195	4.57901	5.19359	6.1225	6.55868	5.25596	0.0287405	0.0237467	0.026934	0.0317513	0.0340133	0.0272574
TRIM25	5.53402	4.3882	4.9328	6.36185	6.84604	5.1412	0.0436025	0.0345746	0.0388655	0.050125	0.0539399	0.0405075
HOXA6	5.44251	4.59819	5.27634	5.83356	6.2413	5.26318	0.0150105	0.0126818	0.0145521	0.016089	0.0172135	0.0145159
PHF8	5.43235	4.52561	5.08361	6.03967	6.36647	5.14642	0.0229028	0.01908	0.0214325	0.0254632	0.026841	0.0216973
TAF3	5.41243	4.55411	5.12633	5.99507	6.28053	5.10613	0.0138342	0.0116403	0.0131029	0.0153234	0.016053	0.0130513
LARP7	5.41063	4.51395	4.99906	6.03159	6.30524	5.20331	0.0305105	0.0254542	0.0281897	0.0340121	0.0355552	0.0293415
SMC1A	5.35966	4.51934	5.11059	5.70292	6.18081	5.28462	0.0987838	0.083296	0.0941932	0.105111	0.113919	0.0974008
ESR1	5.35296	4.5124	5.02669	5.79709	6.19168	5.23694	0.117433	0.0989931	0.110275	0.127177	0.135833	0.114888
ATF3	5.34723	4.24224	4.76045	6.13892	6.58289	5.01165	0.0473979	0.0376032	0.0421966	0.0544154	0.0583507	0.0444233
GATA1	5.26021	4.36157	4.85516	5.84001	6.23927	5.00506	0.0312351	0.025899	0.0288299	0.034678	0.0370488	0.02972
E2F6	5.21956	4.39575	4.81631	5.80447	6.12894	4.95236	0.0278777	0.0234777	0.0257239	0.0310017	0.0327347	0.0264505
KMT2D	5.21596	4.39091	4.8501	5.75803	6.16524	4.9155	0.0296579	0.0249667	0.0275777	0.0327401	0.0350556	0.0279495
KDM5B	5.18062	4.27139	4.80825	5.67538	6.15545	4.99262	0.0718086	0.0592057	0.0666472	0.0786665	0.0853207	0.0692027
USP7	5.17	4.31472	4.778	5.75097	6.11356	4.89276	0.0442655	0.0369426	0.0409092	0.0492398	0.0523443	0.0418918
SKI	5.15307	4.39404	4.87462	5.53219	5.99706	4.96743	0.0251779	0.0214693	0.0238174	0.0270303	0.0293016	0.0242709
NIPBL	5.1228	4.39263	4.879	5.5592	5.88696	4.8962	0.0178683	0.0153215	0.017018	0.0193905	0.0205337	0.0170779
HOXA4	5.11871	4.34812	4.91137	5.57999	5.8492	4.90487	0.0177107	0.0150445	0.0169933	0.0193068	0.0202382	0.0169709
AML1-ETO	5.08178	4.37355	4.75231	5.63328	5.80787	4.84189	0.0374375	0.0322199	0.0350103	0.0415004	0.0427866	0.0356702
IKZF3	5.078	4.3811	4.97233	5.36016	5.84537	4.83101	0.0143656	0.0123941	0.0140667	0.0151639	0.0165366	0.0136669
ZNF143	5.06368	4.20972	4.7171	5.60342	5.97908	4.80906	0.0219764	0.0182702	0.0204722	0.0243189	0.0259492	0.0208713
ELF1	5.05196	4.26645	4.72126	5.53452	5.88393	4.85362	0.0383696	0.0324037	0.035858	0.0420347	0.0446885	0.0368633
MBD3	4.9961	4.2623	4.66292	5.53276	5.76308	4.75946	0.0325746	0.0277902	0.0304023	0.0360736	0.0375753	0.0310317
MED1	4.98583	4.1761	4.63712	5.47318	5.85658	4.78617	0.064023	0.0536253	0.0595452	0.0702811	0.0752043	0.0614592
INTS12	4.96185	4.18691	4.74201	5.48523	5.71798	4.67711	0.0151237	0.0127617	0.0144537	0.016719	0.0174284	0.0142558
SMC3	4.9392	4.10949	4.62934	5.36219	5.86153	4.73347	0.0235501	0.0195941	0.0220727	0.0255669	0.0279478	0.0225692
E2F3	4.92702	4.20888	4.73407	5.37805	5.57934	4.73476	0.0151013	0.0129002	0.0145099	0.0164837	0.0171007	0.014512
FLI1	4.90629	4.15089	4.70526	5.17296	5.65236	4.84996	0.093244	0.0788876	0.0894234	0.0983122	0.107423	0.0921734
HEXIM1	4.89532	3.88318	4.37421	5.65176	6.02106	4.54639	0.0302922	0.0240291	0.0270676	0.0349731	0.0372583	0.0281331
TP53BP1	4.86528	4.07339	4.5007	5.48905	5.62116	4.64209	0.0459379	0.0384609	0.0424956	0.0518276	0.053075	0.0438306
SUMO2	4.82214	4.08276	4.57337	5.14613	5.72023	4.5882	0.0187003	0.0158329	0.0177355	0.0199567	0.0221831	0.017793
SUPT5H	4.81806	4.03086	4.47657	5.31916	5.66632	4.59738	0.0475735	0.0398008	0.0442017	0.0525214	0.0559492	0.0453946
FOXA2	4.81013	4.00176	4.47796	5.36499	5.64619	4.55975	0.035975	0.0299291	0.0334907	0.0401247	0.0422279	0.0341023
KLF1	4.79604	4.12928	4.51173	5.22052	5.48485	4.63381	0.0360087	0.0310026	0.0338741	0.0391957	0.0411802	0.0347907
KMT2B	4.76123	4.1104	4.48138	5.09205	5.56409	4.55825	0.0156216	0.0134862	0.0147034	0.016707	0.0182558	0.0149556
RBFOX2	4.75884	3.98601	4.3458	5.41497	5.53765	4.50977	0.0373093	0.0312503	0.0340711	0.0424533	0.0434152	0.0353566
SIN3A	4.74242	4.06003	4.51778	5.19867	5.38843	4.54721	0.0287865	0.0246444	0.0274229	0.0315559	0.0327078	0.0276016
ZFX	4.74238	3.93348	4.37818	5.38478	5.55013	4.46534	0.0157779	0.0130867	0.0145662	0.0179152	0.0184653	0.0148562
ETS1	4.72087	4.06012	4.51057	5.05331	5.41123	4.56913	0.0602525	0.0518193	0.0575684	0.0644954	0.0690635	0.0583158
PGR	4.69379	4.03754	4.39086	5.20362	5.35549	4.48143	0.0400239	0.0344281	0.0374409	0.0443713	0.0456663	0.0382131
KLF4	4.69108	4.00868	4.37228	5.20041	5.34066	4.53334	0.0237462	0.0202919	0.0221325	0.0263245	0.0270344	0.0229478
ARNT	4.69035	3.8486	4.33651	5.20452	5.6137	4.44841	0.0354168	0.0290608	0.032745	0.0392993	0.042389	0.0335899
NFE2	4.67697	4.02081	4.44367	4.99972	5.4195	4.50116	0.021921	0.0188456	0.0208275	0.0234337	0.0254012	0.0210969
PBX1	4.64058	3.94456	4.27924	5.17614	5.3725	4.43047	0.0301963	0.0256673	0.027845	0.0336812	0.0349589	0.0288291
KDM2A	4.63758	3.91772	4.35594	5.16856	5.32315	4.42254	0.0267542	0.0226014	0.0251294	0.0298174	0.0307092	0.0255137
NR3C1	4.61931	3.88079	4.33674	5.04448	5.38756	4.44696	0.0428441	0.0359944	0.0402233	0.0467876	0.0499696	0.0412455
RBBP5	4.60754	3.91954	4.38098	5.01948	5.27986	4.43782	0.0251157	0.0213654	0.0238807	0.0273612	0.0287805	0.0241906
E2F1	4.55048	3.81716	4.24746	5.02222	5.34531	4.32022	0.035066	0.0294151	0.0327309	0.0387012	0.041191	0.0332917
IRF1	4.54308	3.8933	4.35348	4.95566	5.16166	4.35132	0.0209527	0.0179559	0.0200782	0.0228555	0.0238056	0.0200683
TP53	4.53138	3.87747	4.27036	4.95336	5.1426	4.41312	0.0829152	0.0709499	0.0781391	0.0906365	0.0940994	0.0807512
ARID1A	4.51573	3.75383	4.1807	4.93878	5.3982	4.30716	0.017941	0.014914	0.0166099	0.0196218	0.021447	0.0171124
HEY1	4.51202	3.86382	4.3068	4.9093	5.14635	4.33385	0.0224022	0.0191838	0.0213832	0.0243747	0.0255516	0.0215176
SREBF2	4.51073	3.75303	4.126	5.04669	5.36527	4.26263	0.0569795	0.0474082	0.0521197	0.0637498	0.0677741	0.0538456
GABPA	4.48158	3.91916	4.37073	4.72012	5.09371	4.30418	0.0156318	0.01367	0.0152451	0.0164638	0.0177669	0.015013
MYCN	4.46297	3.74916	4.09523	5.00838	5.22976	4.23231	0.0621513	0.0522109	0.0570302	0.0697468	0.0728296	0.0589391
TFAP4	4.41123	3.64782	4.0586	4.88273	5.26338	4.2036	0.01933	0.0159848	0.0177848	0.0213961	0.0230642	0.0184202
CDKN1B	4.37277	3.74257	4.07283	4.91837	4.97849	4.15158	0.0418561	0.0358239	0.0389851	0.0470787	0.0476541	0.0397389
SP1	4.31577	3.67492	4.04899	4.7535	4.94734	4.15412	0.0677879	0.057722	0.0635975	0.0746632	0.0777079	0.0652487
TCF3	4.30113	3.73442	4.01661	4.77892	4.86506	4.11065	0.0662116	0.0574876	0.0618317	0.0735666	0.0748927	0.0632794
GATA2	4.30057	3.67715	3.95838	4.84967	4.96305	4.05459	0.0218942	0.0187204	0.0201521	0.0246897	0.0252669	0.0206419
NOTCH1	4.25829	3.62824	4.03229	4.63225	4.92098	4.07768	0.0315156	0.0268526	0.029843	0.0342833	0.0364202	0.0301789
EP300	4.2419	3.68814	3.97702	4.66054	4.82091	4.06289	0.0748229	0.0650551	0.0701507	0.0822072	0.085036	0.0716654
RBBP4	4.17851	3.6984	4.00646	4.63249	4.58494	3.97026	0.0175874	0.0155666	0.0168632	0.0194982	0.019298	0.0167108
KDM1A	4.16939	3.56065	3.86633	4.63947	4.81064	3.96984	0.0652634	0.0557349	0.0605196	0.0726216	0.075301	0.0621398
HDAC1	4.11453	3.55742	3.86535	4.52296	4.69724	3.92968	0.0500203	0.0432476	0.0469911	0.0549856	0.0571043	0.0477731
MYC	4.08532	3.55122	3.87803	4.40119	4.59457	4.00159	0.1308	0.113699	0.124163	0.140913	0.147104	0.128119
PAX5	4.07068	3.48418	3.84742	4.46623	4.70662	3.84897	0.0211838	0.0181317	0.0200219	0.0232423	0.0244932	0.0200301
MYOCD	4.05379	3.28105	3.64174	4.71444	4.84061	3.79112	0.0264105	0.0213761	0.0237259	0.0307146	0.0315366	0.0246991
TFAP2A	4.04068	3.49331	3.75118	4.50224	4.60138	3.85528	0.0513489	0.0443929	0.04767	0.0572145	0.0584743	0.048993
MXI1	4.02811	3.49999	3.86539	4.41616	4.5012	3.85783	0.0209381	0.018193	0.0200923	0.0229552	0.0233972	0.020053
REST	4.00728	3.47296	3.79593	4.35255	4.58461	3.83034	0.0289646	0.0251026	0.027437	0.0314602	0.0331376	0.0276857
HDAC2	4.00327	3.55434	3.84637	4.25423	4.49099	3.87043	0.0141756	0.0125859	0.01362	0.0150642	0.0159026	0.0137052
KMT2A	3.99175	3.41363	3.71747	4.47018	4.56909	3.78837	0.0548546	0.0469101	0.0510855	0.0614291	0.0627884	0.0520598
CDK9	3.96939	3.45955	3.78441	4.28292	4.4973	3.82274	0.0365739	0.0318763	0.0348696	0.0394628	0.0414381	0.0352228
BRD2	3.96632	3.40908	3.71961	4.34855	4.56695	3.78743	0.0560005	0.0481328	0.0525172	0.0613972	0.0644808	0.0534747
YY1	3.93411	3.39285	3.70183	4.29739	4.5326	3.74589	0.0429566	0.0370465	0.0404203	0.0469232	0.0494915	0.0409014
TBX21	3.89671	3.39591	3.78139	4.13913	4.43561	3.73149	0.0207811	0.0181104	0.0201662	0.022074	0.0236551	0.0199
FOXP1	3.84602	3.30557	3.74022	4.04305	4.38431	3.75694	0.0528597	0.0454318	0.0514056	0.0555677	0.060258	0.0516353
MYB	3.81352	3.29196	3.63657	4.07235	4.38682	3.67989	0.0277281	0.0239359	0.0264415	0.0296101	0.0318965	0.0267565
TFAP2C	3.79395	3.28979	3.52649	4.24202	4.30067	3.61078	0.0687274	0.0595946	0.0638824	0.0768443	0.0779067	0.0654093
LMNA	3.78968	3.21479	3.56945	4.07902	4.44724	3.63792	0.0197821	0.0167812	0.0186325	0.0212925	0.0232146	0.0189899
IRF4	3.7718	3.20125	3.60266	4.02835	4.39549	3.63125	0.0187081	0.0158782	0.0178692	0.0199806	0.0218016	0.018011
RUNX2	3.77055	3.31671	3.56795	4.07008	4.27552	3.62248	0.043433	0.0382052	0.0410992	0.0468833	0.0492497	0.0417274
RUNX1	3.74667	3.19037	3.44773	4.21472	4.32487	3.55567	0.111171	0.0946646	0.102301	0.125059	0.128328	0.105504
TET2	3.69119	3.06192	3.32616	4.28003	4.30409	3.48377	0.0723142	0.0599861	0.0651628	0.08385	0.0843214	0.0682506
STAT1	3.678	3.25747	3.495	3.95039	4.12543	3.5617	0.0527646	0.0467317	0.0501393	0.0566722	0.0591835	0.0510961
PRDM10	3.62174	3.18933	3.51811	3.9418	3.97178	3.48767	0.0231429	0.0203798	0.0224807	0.0251881	0.0253797	0.0222862
CTCF	3.61748	3.12293	3.39637	3.9522	4.11866	3.49724	0.102581	0.0885568	0.0963108	0.112073	0.116793	0.0991713
CREB1	3.61008	3.14371	3.3871	3.96536	4.09913	3.45508	0.0615193	0.053572	0.0577196	0.0675737	0.0698533	0.058878
ZNF219	3.59874	3.12925	3.47546	3.88406	4.03708	3.46786	0.0219487	0.0190853	0.0211968	0.0236889	0.0246222	0.0211505
TRP47	3.59787	2.95479	3.22761	4.17846	4.27076	3.35774	0.0503702	0.041367	0.0451866	0.0584984	0.0597906	0.0470083
XRCC5	3.57764	3.1915	3.45729	3.91275	3.88283	3.44383	0.0158704	0.0141575	0.0153366	0.0173569	0.0172242	0.0152768
BRD7	3.56279	3.14157	3.41708	3.88738	3.97693	3.39098	0.0173365	0.0152869	0.0166275	0.018916	0.0193518	0.0165005
RBM25	3.54455	3.05313	3.32576	3.95356	3.9882	3.4021	0.0250919	0.0216131	0.023543	0.0279872	0.0282325	0.0240835
IKZF1	3.53533	3.20262	3.44752	3.73688	3.85009	3.43955	0.025214	0.0228411	0.0245877	0.0266515	0.0274589	0.0245309
SS18	3.49692	3.01493	3.24728	3.87964	4.03946	3.30328	0.0349517	0.0301342	0.0324565	0.038777	0.0403744	0.0330163
BRD9	3.45045	2.98015	3.27473	3.73093	3.96577	3.30066	0.0284904	0.0246071	0.0270395	0.0308063	0.0327454	0.0272536
JUN	3.44115	3.03257	3.26694	3.79346	3.81644	3.29633	0.0549138	0.0483938	0.0521338	0.060536	0.0609027	0.0526028
CBX3	3.43558	2.98582	3.29529	3.71128	3.86674	3.31875	0.0227263	0.0197512	0.0217983	0.0245501	0.0255785	0.0219535
NR2F1	3.36292	3.06309	3.15529	3.69734	3.6404	3.25847	0.0277878	0.0253103	0.0260722	0.0305511	0.0300806	0.0269247
HIF1A	3.35366	2.9023	3.15999	3.66796	3.81208	3.22594	0.0466829	0.0404001	0.0439871	0.051058	0.0530642	0.0449051
SNAI2	3.28415	2.80315	3.07489	3.62502	3.7692	3.14851	0.0315509	0.0269298	0.0295405	0.0348255	0.0362107	0.0302478
RBBP7	3.25597	2.93147	3.14161	3.54259	3.53225	3.13192	0.0251328	0.022628	0.0242501	0.0273453	0.0272654	0.0241753
CDK8	3.21621	2.84328	3.06591	3.43609	3.64217	3.09359	0.0434091	0.0383757	0.0413806	0.0463769	0.0491584	0.0417541
TCF4	3.21379	2.92392	3.11778	3.42597	3.46473	3.13655	0.0195399	0.0177774	0.0189561	0.0208299	0.0210656	0.0190702
DPF2	3.1846	2.93201	3.09302	3.33043	3.48591	3.08166	0.0169134	0.0155719	0.016427	0.0176879	0.0185136	0.0163667
RCOR1	3.15799	2.89214	3.10323	3.29442	3.44886	3.05131	0.0168637	0.015444	0.0165712	0.0175922	0.0184169	0.016294
MAX	3.12852	2.80913	2.95253	3.41697	3.44301	3.02096	0.120091	0.107831	0.113336	0.131164	0.132164	0.115962
JUND	3.11866	2.82755	3.04728	3.2962	3.41055	3.01171	0.0166786	0.0151217	0.0162969	0.0176281	0.0182396	0.0161066
SMARCC1	3.03024	2.72747	2.90079	3.21347	3.37408	2.93541	0.0570655	0.0513638	0.0546277	0.060516	0.0635406	0.0552796
RELA	3.01563	2.69592	2.89586	3.18947	3.35242	2.94446	0.0465975	0.0416573	0.0447469	0.0492837	0.0518017	0.0454978
RAD21	2.98245	2.67162	2.82505	3.24985	3.29779	2.86796	0.083124	0.0744606	0.0787371	0.0905767	0.0919128	0.0799329
TRIM28	2.94825	2.63132	2.82892	3.16312	3.27064	2.84728	0.0560522	0.0500266	0.0537835	0.0601372	0.0621813	0.0541324
SPI1	2.90004	2.67715	2.89409	2.91994	3.11436	2.89465	0.141644	0.130758	0.141353	0.142616	0.152112	0.141381
BRD4	2.69357	2.43651	2.60646	2.84654	2.93301	2.64534	0.16016	0.144875	0.15498	0.169255	0.174397	0.157292
STAG1	2.67901	2.41497	2.55809	2.90309	2.94723	2.57168	0.0255069	0.0229929	0.0243556	0.0276403	0.0280606	0.024485
ARID5B	2.65532	2.38785	2.57102	2.86247	2.8953	2.55995	0.0254884	0.022921	0.0246792	0.0274768	0.027792	0.024573
RUNX3	2.61544	2.44167	2.56839	2.73209	2.79059	2.54447	0.0281474	0.0262772	0.027641	0.0294027	0.0300323	0.0273836
SMARCA4	2.57926	2.39051	2.4916	2.72087	2.78869	2.50465	0.10274	0.0952214	0.0992479	0.10838	0.111082	0.0997679
AR	2.32625	2.13359	2.24868	2.45225	2.50656	2.29018	0.230769	0.211656	0.223073	0.243268	0.248656	0.227191
FOXA1	2.28203	2.00713	2.20806	2.47491	2.51802	2.20203	0.0295158	0.0259603	0.0285591	0.0320105	0.0325681	0.0284811
DDX5	0.536814	0.466059	0.582218	0.44316	0.644952	0.547681	0.0256184	0.0222418	0.0277852	0.0211489	0.0307791	0.026137
THAP11	0.394782	0.3195	0.387122	0.405069	0.478839	0.383381	0.00415035	0.0033589	0.00406982	0.00425849	0.00503403	0.00403048
