## Supplementary Table S5 for "Short single-stranded DNA with putative non-canonical structures comprises a novel class of plasma cell-free DNA"

### Sheet: Table S5
Supplementary Table S5. The colocalization of short cfDNA peaks with transcription factor binding sites as defined via ENCODE.
Name of transcription factor	Snyder et al. (2016) short peaks enrichment	Burnham et al. (2016) short peaks enrichment	Snyder et al. (2016) short peaks overlap ratio	Burnham et al. (2016) short peaks overlap ratio
GRp20	24.517	0	0.00161812	0
BDP1	22.1661	12.8747	0.00161812	0.00093985
NR2C2	16.5961	9.63948	0.00970874	0.0056391
ZNF274	11.4355	3.32102	0.00647249	0.0018797
KDM5A	7.85497	0	0.00161812	0
IRF3	7.52615	6.55709	0.00161812	0.00140977
HDAC8	7.3108	5.66174	0.00242718	0.0018797
CTCFL	7.11486	4.1325	0.00566343	0.00328947
SP2	6.66443	3.0967	0.00404531	0.0018797
SRF	6.51037	2.75011	0.00889968	0.0037594
BRCA1	6.47825	1.67233	0.00728155	0.0018797
THAP1	6.30438	4.88234	0.00242718	0.0018797
ZBTB33	6.21672	2.32125	0.0113269	0.00422932
PBX3	5.77214	5.58769	0.00485437	0.00469925
ESRRA	5.32277	3.09161	0.000809061	0.000469925
SIRT6	5.07249	4.41936	0.00161812	0.00140977
NRF1	4.67666	2.17306	0.00404531	0.0018797
ZKSCAN1	4.64089	3.59407	0.00242718	0.0018797
SUZ12	4.4782	6.06914	0.00485437	0.00657895
GABPA	4.23039	1.47427	0.0161812	0.0056391
IRF4	4.16827	2.66315	0.00809061	0.00516917
RFX5	4.1305	2.54905	0.012945	0.00798872
PRDM1	3.60384	2.09321	0.00161812	0.00093985
ZNF143	3.35843	2.60089	0.0169903	0.0131579
RPC155	3.33634	1.93783	0.00161812	0.00093985
SMC3	3.21269	2.95452	0.0194175	0.0178571
FOSL1	3.17279	2.30355	0.00323625	0.00234962
POU2F2	3.08999	2.09387	0.00970874	0.00657895
BCLAF1	3.04846	1.77063	0.00404531	0.00234962
STAT2	3.01326	0.875093	0.00161812	0.000469925
EZH2	3.00394	2.03557	0.0145631	0.00986842
GTF2F1	2.98547	1.92671	0.00728155	0.00469925
ZEB1	2.92608	3.39909	0.00161812	0.0018797
ZBTB7A	2.9027	0.766348	0.00889968	0.00234962
WRNIP1	2.68664	2.89802	0.00566343	0.00610902
REST	2.64219	1.5986	0.0194175	0.0117481
ELK1	2.60567	2.27017	0.00323625	0.00281955
SMARCB1	2.5739	1.49499	0.00485437	0.00281955
BACH1	2.57008	1.19422	0.00404531	0.0018797
MAZ	2.52868	1.60224	0.0177994	0.0112782
MEF2C	2.47672	1.91806	0.00242718	0.0018797
ZNF263	2.42279	1.14337	0.012945	0.00610902
ARID3A	2.41295	1.68181	0.00809061	0.0056391
SIX5	2.28333	1.7683	0.00242718	0.0018797
GTF2B	2.21661	0	0.000809061	0
SP4	2.19655	1.70109	0.00242718	0.0018797
GATA1	2.1528	1.7051	0.00889968	0.00704887
E2F4	2.08611	1.00972	0.00485437	0.00234962
EGR1	2.07307	1.20409	0.00889968	0.00516917
CBX3	2.00263	1.89017	0.00647249	0.00610902
YY1	1.99903	1.95274	0.0177994	0.0173872
ETS1	1.95331	0.680722	0.00404531	0.00140977
RUNX3	1.94123	1.94184	0.0145631	0.0145677
MEF2A	1.93463	1.34842	0.00404531	0.00281955
USF2	1.92252	1.86109	0.00485437	0.00469925
TAF1	1.89587	1.51411	0.012945	0.0103383
TCF3	1.88373	1.64118	0.00323625	0.00281955
MYC	1.82659	2.01919	0.0250809	0.0277256
MTA3	1.82303	1.48241	0.00404531	0.00328947
CTBP2	1.76394	1.36606	0.00242718	0.0018797
UBTF	1.76189	0.614013	0.00404531	0.00140977
BHLHE40	1.74367	1.51915	0.00809061	0.00704887
PAX5	1.71457	1.86725	0.00647249	0.00704887
RELA	1.68672	1.38789	0.00970874	0.00798872
RXRA	1.6157	0.938442	0.00323625	0.0018797
MAX	1.60395	1.12571	0.0194175	0.0136278
CHD1	1.58862	1.44998	0.00566343	0.00516917
ATF3	1.54696	1.07822	0.00404531	0.00281955
STAT1	1.54401	1.64414	0.00485437	0.00516917
E2F6	1.5319	1.01688	0.00566343	0.0037594
USF1	1.52968	1.69619	0.00889968	0.00986842
CTCF	1.52136	1.7673	0.0323625	0.037594
NR2F2	1.49618	2.17256	0.00323625	0.00469925
RAD21	1.47999	1.63737	0.0169903	0.018797
IKZF1	1.46746	1.13646	0.00242718	0.0018797
SIN3A	1.44282	1.46655	0.00647249	0.00657895
E2F1	1.43052	1.30568	0.00566343	0.00516917
TEAD4	1.40219	1.49312	0.00970874	0.0103383
RCOR1	1.39581	1.76885	0.00889968	0.0112782
TRIM28	1.33289	1.80641	0.00242718	0.00328947
FOXM1	1.32633	1.02716	0.00485437	0.0037594
KDM5B	1.30179	0.567085	0.00323625	0.00140977
STAT5A	1.29605	1.50557	0.00323625	0.0037594
FOXP2	1.27895	1.33712	0.00404531	0.00422932
TCF7L2	1.26113	1.18326	0.0105178	0.00986842
BATF	1.23192	1.25218	0.00323625	0.00328947
ELF1	1.22192	0.975868	0.00647249	0.00516917
NR3C1	1.19654	1.38997	0.00485437	0.0056391
CHD2	1.17988	1.17481	0.00566343	0.0056391
POLR2A	1.15348	1.21813	0.0355987	0.037594
ESR1	1.10452	2.08499	0.00323625	0.00610902
HDAC2	1.09097	1.14059	0.00404531	0.00422932
SP1	1.08672	1.18349	0.00647249	0.00704887
JUND	1.08263	1.45415	0.012945	0.0173872
TAF7	1.01897	0.887767	0.00161812	0.00140977
JUNB	0.977127	1.41886	0.00161812	0.00234962
TBL1XR1	0.957469	0.973217	0.00323625	0.00328947
GATA3	0.938345	1.39282	0.00728155	0.0108083
ATF2	0.902165	1.048	0.00404531	0.00469925
BCL11A	0.846299	0.983106	0.00161812	0.0018797
IRF1	0.838406	0.649292	0.00242718	0.0018797
MAFF	0.80793	1.12624	0.00404531	0.0056391
NFYA	0.789328	0.458463	0.000809061	0.000469925
CEBPB	0.781501	1.24071	0.0121359	0.0192669
SETDB1	0.778243	1.71769	0.00404531	0.00892857
FOXA1	0.718687	1.30448	0.00647249	0.0117481
JUN	0.715772	1.45509	0.00485437	0.00986842
KAP1	0.707531	1.36984	0.00485437	0.0093985
PML	0.687247	0.898136	0.00323625	0.00422932
GATA2	0.660458	1.36395	0.00728155	0.0150376
SIN3AK20	0.654898	1.06507	0.00404531	0.00657895
SPI1	0.633564	1.39837	0.00404531	0.00892857
TAL1	0.61223	0.888999	0.00161812	0.00234962
TBP	0.591938	1.03144	0.00404531	0.00704887
EP300	0.587718	1.10286	0.0105178	0.0197368
NFIC	0.580805	1.21445	0.00404531	0.00845865
MXI1	0.552638	1.28395	0.00323625	0.0075188
ATF1	0.551507	0.960991	0.000809061	0.00140977
CCNT2	0.543907	0.631832	0.00161812	0.0018797
BCL3	0.497272	0.722073	0.00161812	0.00234962
CREB1	0.484758	0.563121	0.000809061	0.00093985
RBBP5	0.482926	0.280496	0.00242718	0.00140977
FOSL2	0.482062	1.30664	0.00242718	0.00657895
MAFK	0.361673	0.840277	0.00323625	0.0075188
HMGN3	0.335571	0.779635	0.000809061	0.0018797
TFAP2A	0.254903	0.740272	0.000809061	0.00234962
MYBL2	0.249787	0.580333	0.000809061	0.0018797
PHF8	0.230962	0.536597	0.000809061	0.0018797
FOXA2	0.204412	0.712367	0.000809061	0.00281955
TFAP2C	0.201962	0.938442	0.000809061	0.0037594
STAT3	0.191585	1.16841	0.00161812	0.00986842
EBF1	0.152509	0.62007	0.000809061	0.00328947
TCF12	0.139831	0.64974	0.000809061	0.0037594
FOS	0.053995	0.87813	0.000809061	0.0131579
ZZZ3	0	0	0	0
RDBP	0	8.39151	0	0.000469925
CEBPD	0	0.406861	0	0.000469925
SREBP1	0	0	0	0
SAP30	0	1.73404	0	0.00281955
HDAC1	0	0.689039	0	0.00140977
ELK4	0	0.872655	0	0.00093985
SMARCC1	0	1.67332	0	0.00281955
HSF1	0	0	0	0
SMARCC2	0	0	0	0
HDAC6	0	0	0	0
SMARCA4	0	0	0	0
PPARGC1A	0	0	0	0
NFYB	0	1.15319	0	0.00281955
HNF4G	0	0.916479	0	0.0018797
HNF4A	0	0.817616	0	0.0018797
NANOG	0	0	0	0
POU5F1	0	0	0	0
NFE2	0	0	0	0
NFATC1	0	0.755101	0	0.00140977
MBD4	0	1.32998	0	0.00140977
ZNF217	0	1.96827	0	0.0037594
BRF1	0	0	0	0
GTF3C2	0	0	0	0
BRF2	0	0	0	0
POLR3G	0	0	0	0
FAM48A	0	1.16031	0	0.000469925
